# Genetic variation shapes human mRNA translation and disease risk

**DOI:** 10.64898/2026.02.10.705206

**Authors:** Siqi Wang, Chuyun Chen, Xinshu Xiao, Zefeng Wang

## Abstract

Genetic variation can influence protein abundance through translation, yet this regulatory layer remains poorly defined. We developed a deep learning approach to systematically map the effects of single-nucleotide variant (SNV) on translation efficiency (TE) across the human genome. In lymphoblastoid cells, >90,000 variants substantially altered TE, with strong positional and sequence-context biases. Importantly, the missense variants, traditionally considered only for their effect on protein recoding, were also found to reshape translation efficiency, with proline substitutions consistently reducing TE in a length-dependent manner. Extending our analysis to eight additional cell types revealed a two-layer architecture of translational regulation: 5’UTR variants produced highly concordant effects across cell types, whereas synonymous and missense variants in coding region exhibited cell type-specific outcomes, suggesting context-dependent translation regulation. TE-altering variants were enriched among GWAS loci and linked to cancer, immune, cardiometabolic, and neurological traits, positioning translation as a key mediator of genetic effects on disease.
