## Supplementary material for "Genetic variation shapes human mRNA translation and disease risk": Table S4

### Sheet: GWAS SNVs 
Supplementary Table 4. TE-altering GWAS variants.
Region	transcript_refid_var	chrom_pos_s (hg38)	ref	alt	pos	gene	pTE_alt	pTE_ref	delta_pTE	SNPS	RISK.ALLELE.FREQUENCY	-log10(p-value of GWAS)	DISEASE.TRAITs
5‘UTR	NM_001042550_C_A_3	chr9:104094629	C	A	3	SMC2	0.806894	0.67799	0.128904	rs4743687	NR	8.30103	Breast cancer or ovarian cancer (pleiotropy)
5‘UTR	NM_001126106_G_A_66	chr14:22819726	G	A	66	SLC7A7	0.473399	0.272706	0.200692	rs17122772	0.228	7.69897	Type 2 diabetes
5‘UTR	NM_001145805_A_C_13	chr5:150846533	A	C	13	IRGM	0.225089	0.359702	-0.134614	rs12654043	0.573	8	Crohn's disease
5‘UTR	NM_001145805_A_T_13	chr5:150846533	A	T	13	IRGM	0.157366	0.359702	-0.202336	rs12654043	0.573	8	Crohn's disease
5‘UTR	NM_001161357_C_T_12	chr19:17747755	C	T	12	FCHO1	0.203388	0.100972	0.102417	rs12983897	0.466759;0.481922	11.397940008672;7.69897000433602	Myocardial infarction
5‘UTR	NM_001164479_G_C_7	chr5:127073496	G	C	7	C5orf63	0.18971	0.307305	-0.117595	rs13154281	0.5	5.69897	Schizophrenia
5‘UTR	NM_001166598_G_A_47	chr11:116791863	G	A	47	APOA5	0.479647	0.712154	-0.232507	rs651821	0.2988;NR;0.3;0.901;0.28	14.5228787452803;17.301029995664;8.69897000433602;12.1549019599857;16.397940008672;43.0457574905607	Dyslipidemia;Metabolically unhealthy in normal weight;Coronary artery disease;Metabolic syndrome;Metabolically unhealthy in obesity
5‘UTR	NM_001166598_G_C_47	chr11:116791863	G	C	47	APOA5	0.50351	0.712154	-0.208643	rs651821	0.2988;NR;0.3;0.901;0.28	14.5228787452803;17.301029995664;8.69897000433602;12.1549019599857;16.397940008672;43.0457574905607	Dyslipidemia;Metabolically unhealthy in normal weight;Coronary artery disease;Metabolic syndrome;Metabolically unhealthy in obesity
5‘UTR	NM_001166598_G_T_47	chr11:116791863	G	T	47	APOA5	0.56473	0.712154	-0.147423	rs651821	0.2988;NR;0.3;0.901;0.28	14.5228787452803;17.301029995664;8.69897000433602;12.1549019599857;16.397940008672;43.0457574905607	Dyslipidemia;Metabolically unhealthy in normal weight;Coronary artery disease;Metabolic syndrome;Metabolically unhealthy in obesity
5‘UTR	NM_001172774_C_G_41	chr19:32405810	C	G	41	DPY19L3	0.852077	0.751652	0.100425	rs10405382	NR	10.1549	Depressed affect
5‘UTR	NM_001197122_A_G_95	chr19:49665763	A	G	95	IRF3	0.56737	0.426193	0.141177	rs2304204	NR	7.52288	Inflammatory bowel disease or schizophrenia (pleiotropy)
5‘UTR	NM_001197123_A_G_95	chr19:49665763	A	G	95	IRF3	0.311569	0.200378	0.111191	rs2304204	NR	7.52288	Inflammatory bowel disease or schizophrenia (pleiotropy)
5‘UTR	NM_001197124_A_G_95	chr19:49665763	A	G	95	IRF3	0.699248	0.563763	0.135484	rs2304204	NR	7.52288	Inflammatory bowel disease or schizophrenia (pleiotropy)
5‘UTR	NM_001197126_A_G_95	chr19:49665763	A	G	95	IRF3	0.712836	0.574158	0.138679	rs2304204	NR	7.52288	Inflammatory bowel disease or schizophrenia (pleiotropy)
5‘UTR	NM_001197127_A_G_95	chr19:49665763	A	G	95	IRF3	0.504426	0.354603	0.149822	rs2304204	NR	7.52288	Inflammatory bowel disease or schizophrenia (pleiotropy)
5‘UTR	NM_001206615_A_G_29	chr11:34621121	A	G	29	EHF	0.233068	0.113416	0.119652	rs286925	0.1815	5.30103	Type 2 diabetes
5‘UTR	NM_001303133_C_T_173	chr13:111328190	C	T	173	TEX29	0.702861	0.588283	0.114578	rs1359428	NR	9;7.69897000433602	Insomnia
5‘UTR	NM_001306076_G_A_40	chr1:93180755	G	A	40	CCDC18	0.882817	0.757395	0.125422	rs112840306	NR	5.39794	Chronic lymphocytic leukemia
5‘UTR	NM_001318360_C_A_16	chr9:108934109	C	A	16	ELP1	0.373253	0.529274	-0.156021	rs2275641	0.643	8.1549	Externalizing behaviour (multivariate analysis)
5‘UTR	NM_001318828_C_G_111	chr3:112345003	C	G	111	CD200	0.665006	0.562677	0.102329	rs2272022	NR	5.22185	Neurocognitive measure (copy organization) in obsessive-compulsive disorder
5‘UTR	NM_001346557_A_C_13	chr5:150846533	A	C	13	IRGM	0.159411	0.268356	-0.108945	rs12654043	0.573	8	Crohn's disease
5‘UTR	NM_001346557_A_T_13	chr5:150846533	A	T	13	IRGM	0.109814	0.268356	-0.158542	rs12654043	0.573	8	Crohn's disease
5‘UTR	NM_001371904_G_C_17	chr11:116791863	G	C	17	APOA5	0.780782	0.939804	-0.159022	rs651821	0.2988;NR;0.3;0.901;0.28	14.5228787452803;17.301029995664;8.69897000433602;12.1549019599857;16.397940008672;43.0457574905607	Dyslipidemia;Metabolically unhealthy in normal weight;Coronary artery disease;Metabolic syndrome;Metabolically unhealthy in obesity
5‘UTR	NM_001378042_A_G_29	chr11:34621121	A	G	29	EHF	0.245698	0.108262	0.137436	rs286925	0.1815	5.30103	Type 2 diabetes
5‘UTR	NM_001378043_A_G_29	chr11:34621121	A	G	29	EHF	0.22016	0.0990069	0.121153	rs286925	0.1815	5.30103	Type 2 diabetes
5‘UTR	NM_001378049_A_G_29	chr11:34621121	A	G	29	EHF	0.230629	0.111171	0.119458	rs286925	0.1815	5.30103	Type 2 diabetes
5‘UTR	NM_001378050_A_G_29	chr11:34621121	A	G	29	EHF	0.232479	0.104591	0.127889	rs286925	0.1815	5.30103	Type 2 diabetes
5‘UTR	NM_001378054_A_G_29	chr11:34621121	A	G	29	EHF	0.221186	0.106617	0.114569	rs286925	0.1815	5.30103	Type 2 diabetes
5‘UTR	NM_001384371_C_T_12	chr19:17747755	C	T	12	FCHO1	0.337605	0.178281	0.159323	rs12983897	0.466759;0.481922	11.397940008672;7.69897000433602	Myocardial infarction
5‘UTR	NM_001384372_C_T_12	chr19:17747755	C	T	12	FCHO1	0.259307	0.124553	0.134753	rs12983897	0.466759;0.481922	11.397940008672;7.69897000433602	Myocardial infarction
5‘UTR	NM_001384373_C_T_12	chr19:17747755	C	T	12	FCHO1	0.245824	0.119256	0.126567	rs12983897	0.466759;0.481922	11.397940008672;7.69897000433602	Myocardial infarction
5‘UTR	NM_001384374_C_T_12	chr19:17747755	C	T	12	FCHO1	0.215978	0.108136	0.107842	rs12983897	0.466759;0.481922	11.397940008672;7.69897000433602	Myocardial infarction
5‘UTR	NM_001384388_C_T_12	chr19:17747755	C	T	12	FCHO1	0.204208	0.101402	0.102806	rs12983897	0.466759;0.481922	11.397940008672;7.69897000433602	Myocardial infarction
5‘UTR	NM_001384391_C_T_12	chr19:17747755	C	T	12	FCHO1	0.253882	0.128888	0.124994	rs12983897	0.466759;0.481922	11.397940008672;7.69897000433602	Myocardial infarction
5‘UTR	NM_001384393_C_T_12	chr19:17747755	C	T	12	FCHO1	0.2291	0.115162	0.113938	rs12983897	0.466759;0.481922	11.397940008672;7.69897000433602	Myocardial infarction
5‘UTR	NM_001384397_C_T_12	chr19:17747755	C	T	12	FCHO1	0.199159	0.0912118	0.107947	rs12983897	0.466759;0.481922	11.397940008672;7.69897000433602	Myocardial infarction
5‘UTR	NM_001384399_C_T_12	chr19:17747755	C	T	12	FCHO1	0.249116	0.126167	0.122949	rs12983897	0.466759;0.481922	11.397940008672;7.69897000433602	Myocardial infarction
5‘UTR	NM_001384400_C_A_12	chr19:17747755	C	A	12	FCHO1	0.304595	0.197679	0.106916	rs12983897	0.466759;0.481922	11.397940008672;7.69897000433602	Myocardial infarction
5‘UTR	NM_001384400_C_T_12	chr19:17747755	C	T	12	FCHO1	0.370404	0.197679	0.172726	rs12983897	0.466759;0.481922	11.397940008672;7.69897000433602	Myocardial infarction
5‘UTR	NM_001384403_C_T_12	chr19:17747755	C	T	12	FCHO1	0.270182	0.138199	0.131982	rs12983897	0.466759;0.481922	11.397940008672;7.69897000433602	Myocardial infarction
5‘UTR	NM_001384405_C_T_12	chr19:17747755	C	T	12	FCHO1	0.236246	0.11914	0.117106	rs12983897	0.466759;0.481922	11.397940008672;7.69897000433602	Myocardial infarction
5‘UTR	NM_001385683_C_G_16	chr3:45796521	C	G	16	SLC6A20	0.356815	0.243011	0.113803	rs2271616	NR;0.13026308;0.14;0.1178;0.13590809;0.13	18.5228787452803;7;16;23;7.69897000433602;33.698970004336;19.301029995664;5.52287874528034	Vitamin D levels or COVID-19 (MTAG);COVID-19;COVID-19 (critical illness vs population or mild symptoms);COVID-19 infection or age-related macular degeneration (MTAG);SARS-CoV-2 infection;COVID-19 (hospitalized covid vs population);COVID-19 (covid vs negative);COVID-19 (critical illness vs population)
5‘UTR	NM_001571_A_G_95	chr19:49665763	A	G	95	IRF3	0.552704	0.411731	0.140972	rs2304204	NR	7.52288	Inflammatory bowel disease or schizophrenia (pleiotropy)
5‘UTR	NM_003640_C_A_16	chr9:108934109	C	A	16	ELP1	0.332785	0.496039	-0.163255	rs2275641	0.643	8.1549	Externalizing behaviour (multivariate analysis)
5‘UTR	NM_012153_A_G_29	chr11:34621121	A	G	29	EHF	0.199824	0.0945243	0.1053	rs286925	0.1815	5.30103	Type 2 diabetes
5‘UTR	NM_020208_C_G_16	chr3:45796521	C	G	16	SLC6A20	0.33707	0.227644	0.109426	rs2271616	NR;0.13026308;0.14;0.1178;0.13590809;0.13	18.5228787452803;7;16;23;7.69897000433602;33.698970004336;19.301029995664;5.52287874528034	Vitamin D levels or COVID-19 (MTAG);COVID-19;COVID-19 (critical illness vs population or mild symptoms);COVID-19 infection or age-related macular degeneration (MTAG);SARS-CoV-2 infection;COVID-19 (hospitalized covid vs population);COVID-19 (covid vs negative);COVID-19 (critical illness vs population)
5‘UTR	NM_022405_C_G_16	chr3:45796521	C	G	16	SLC6A20	0.362771	0.247718	0.115053	rs2271616	NR;0.13026308;0.14;0.1178;0.13590809;0.13	18.5228787452803;7;16;23;7.69897000433602;33.698970004336;19.301029995664;5.52287874528034	Vitamin D levels or COVID-19 (MTAG);COVID-19;COVID-19 (critical illness vs population or mild symptoms);COVID-19 infection or age-related macular degeneration (MTAG);SARS-CoV-2 infection;COVID-19 (hospitalized covid vs population);COVID-19 (covid vs negative);COVID-19 (critical illness vs population)
5‘UTR	NM_032802_G_A_36	chr15:50765671	G	A	36	SPPL2A	0.811629	0.700445	0.111184	rs3896609	NR	10.5229	Alzheimer‚Äôs disease polygenic risk score (upper quantile vs lower quantile)
5‘UTR	NM_052968_G_A_71	chr11:116791863	G	A	71	APOA5	0.394356	0.539278	-0.144922	rs651821	0.2988;NR;0.3;0.901;0.28	14.5228787452803;17.301029995664;8.69897000433602;12.1549019599857;16.397940008672;43.0457574905607	Dyslipidemia;Metabolically unhealthy in normal weight;Coronary artery disease;Metabolic syndrome;Metabolically unhealthy in obesity
5‘UTR	NM_052968_G_C_71	chr11:116791863	G	C	71	APOA5	0.395503	0.539278	-0.143775	rs651821	0.2988;NR;0.3;0.901;0.28	14.5228787452803;17.301029995664;8.69897000433602;12.1549019599857;16.397940008672;43.0457574905607	Dyslipidemia;Metabolically unhealthy in normal weight;Coronary artery disease;Metabolic syndrome;Metabolically unhealthy in obesity
5‘UTR	NM_052968_G_T_71	chr11:116791863	G	T	71	APOA5	0.374021	0.539278	-0.165257	rs651821	0.2988;NR;0.3;0.901;0.28	14.5228787452803;17.301029995664;8.69897000433602;12.1549019599857;16.397940008672;43.0457574905607	Dyslipidemia;Metabolically unhealthy in normal weight;Coronary artery disease;Metabolic syndrome;Metabolically unhealthy in obesity
5‘UTR	NM_206886_G_A_40	chr1:93180755	G	A	40	CCDC18	0.895734	0.780888	0.114846	rs112840306	NR	5.39794	Chronic lymphocytic leukemia
Region	transcript_refid_var	chrom_pos_s	ref	alt	pos	gene	pTE_alt	pTE_ref	delta_pTE	SNPS	RISK.ALLELE.FREQUENCY	PVALUE_MLOG	DISEASE.TRAITs
CDS Synonymous	NM_001367462_C_A_31	chr17:41734613	C	A	31	HAP1	0.219006	0.118093	0.100913	rs201166499	NR	5.09691	Epithelial ovarian cancer
CDS Synonymous	NM_004197_G_T_79	chr6:31972441	G	T	79	STK19	0.274652	0.16105	0.113601	rs75393409	NR	7.39794000867204;6.69897000433602	Cervical cancer;Cervical cancer (MTAG)
CDS Synonymous	NM_005530_T_C_66	chr15:78149427	T	C	66	IDH3A	0.433673	0.53426	-0.100587	rs11555541	NR	8	Number of clonal hematopoiesis mutations
CDS Synonymous	NM_005530_T_G_66	chr15:78149427	T	G	66	IDH3A	0.330203	0.53426	-0.204057	rs11555541	NR	8	Number of clonal hematopoiesis mutations
CDS Synonymous	NM_144638_G_A_31	chr3:44861942	G	A	31	TMEM42	0.723583	0.540994	0.182589	rs2292181	0.052	12.3979	Idiopathic pulmonary fibrosis
CDS Synonymous	NM_144638_G_T_31	chr3:44861942	G	T	31	TMEM42	0.644359	0.540994	0.103365	rs2292181	0.052	12.3979	Idiopathic pulmonary fibrosis
Region	transcript_refid_var	chrom_pos_s	ref	alt	pos	gene	pTE_alt	pTE_ref	delta_pTE	SNPS	RISK.ALLELE.FREQUENCY	PVALUE_MLOG	DISEASE.TRAITs
CDS Missense	NM_001243961_T_C_172	chr6:32665055	T	C	172	HLA-DQB1	0.692553	0.811806	-0.119253	rs9274407	NR	13.301029995664;8.30102999566398;8.52287874528034;5.69897000433602	Drug-induced liver injury (amoxicillin-clavulanate);Waist-hip index;Waist-to-hip ratio adjusted for BMI;Factor VIII levels
CDS Missense	NM_001288585_A_C_24	chr15:63121884	A	C	24	LACTB	0.395325	0.501276	-0.105951	rs34317102	NR	7.22185	Heel bone mineral density
CDS Missense	NM_001288585_A_G_24	chr15:63121884	A	G	24	LACTB	0.345622	0.501276	-0.155655	rs34317102	NR	7.22185	Heel bone mineral density
CDS Missense	NM_001289993_G_A_206	chr2:201350769	G	A	206	FLACC1	0.505074	0.399001	0.106073	rs13014235	0.456	8.69897	Basal cell carcinoma
CDS Missense	NM_002123_T_C_172	chr6:32665055	T	C	172	HLA-DQB1	0.714871	0.825943	-0.111072	rs9274407	NR	13.301029995664;8.30102999566398;8.52287874528034;5.69897000433602	Drug-induced liver injury (amoxicillin-clavulanate);Waist-hip index;Waist-to-hip ratio adjusted for BMI;Factor VIII levels
CDS Missense	NM_002799_T_A_133	chr9:124414882	T	A	133	PSMB7	0.581025	0.697902	-0.116876	rs4574	0.5618;0.5617;0.5621	18.1549019599857;15;12.2218487496164;14.698970004336	Systolic blood pressure;Pulse pressure
CDS Missense	NM_002799_T_C_133	chr9:124414882	T	C	133	PSMB7	0.583214	0.697902	-0.114688	rs4574	0.5618;0.5617;0.5621	18.1549019599857;15;12.2218487496164;14.698970004336	Systolic blood pressure;Pulse pressure
CDS Missense	NM_004864_G_A_57	chr19:18386214	G	A	57	GDF15	0.682884	0.81466	-0.131777	rs1059519	0.685	22	Growth differentiation factor-15 levels (conditioned on rs888663)
CDS Missense	NM_018725_C_A_50	chr3:53846617	C	A	50	IL17RB	0.413712	0.546386	-0.132674	chr3:53846617	NR	9.69897	Systolic blood pressure
CDS Missense	NM_032857_A_G_24	chr15:63121884	A	G	24	LACTB	0.622487	0.756054	-0.133566	rs34317102	NR	7.22185	Heel bone mineral density
CDS Missense	NM_058186_G_A_119	chr21:41322943	G	A	119	FAM3B	0.317669	0.4214	-0.103731	rs2838012	0.056;0.06;0.04783	29.5228787452803;53.2218487496164;41.698970004336;21.397940008672;25.0969100130081	Protein FAM3B levels (FAM3B.9177.6.3);Protein FAM3B levels;Serum levels of protein FAM3B
CDS Missense	NM_171846_A_C_24	chr15:63121884	A	C	24	LACTB	0.478543	0.58068	-0.102137	rs34317102	NR	7.22185	Heel bone mineral density
CDS Missense	NM_171846_A_G_24	chr15:63121884	A	G	24	LACTB	0.422381	0.58068	-0.158299	rs34317102	NR	7.22185	Heel bone mineral density
